# Fractal triads efficiently sample ecological diversity and processes across spatial scales

**DOI:** 10.1101/2021.01.15.426868

**Authors:** Elizabeth G. Simpson, William D. Pearse

## Abstract

The relative influence of ecological assembly processes, such as environmental filtering, competition, and dispersal, vary across spatial scales. Changes in phylogenetic and taxonomic diversity across environments provide insight into these processes, however, it is challenging to assess the effect of spatial scale on these metrics. Here, we outline a nested sampling design that fractally spaces sampling locations to concentrate statistical power across spatial scales in a study area. We test this design in northeast Utah, at a study site with distinct vegetation types (including sagebrush steppe and mixed conifer forest), that vary across environmental gradients. We demonstrate the power of this design to detect changes in community phylogenetic diversity across environmental gradients and assess the spatial scale at which the sampling design captures the most variation in empirical data. We find clear evidence of broad-scale changes in multiple features of phylogenetic and taxonomic diversity across aspect. At finer scales, we find additional variation in phylo-diversity, highlighting the power of our fractal sampling design to efficiently detect patterns across multiple spatial scales. Thus, our fractal sampling design and analysis effectively identify important environmental gradients and spatial scales that drive community phylogenetic structure. We discuss the insights this gives us into the ecological assembly processes that differentiate plant communities found in northeast Utah.
