## Appendix 2 for "Fractal triads efficiently sample ecological diversity and processes across spatial scales": VCA-2017-results.csv

	second:first	first	residual
var_nsp	8.50107576323754	50.7898677150173	40.7090565217451
nsp_p	0.596	0.509	0.556
var_mpd	10.2204295695877	23.1858049108656	66.5937655195467
mpd_p	0.491	0.535	0.556
var_pd	3.67158506801942	93.8676994063694	2.46071552561117
pd_p	0.359	0.643	0.642
var_mntd	12.7474446444945	20.9602939960245	66.292261359481
mntd_p	0.685	0.426	0.503
var_simps	6.91059977873566	25.7072029139233	67.3821973073411
simps_p	0.178	0.68	0.596
