## Appendix 2 for "Fractal triads efficiently sample ecological diversity and processes across spatial scales": VCA-2018-results-calc-pvals.csv

	first	second:first	third:(second:first)	residual
var_nsp	75.3551772271812	1.76022876152648	5.66220020661249	17.2223938046799
nsp_p	0.026	0.362	0.011	0.745
var_mpd	20.6447999881784	15.8479244437402	16.3457087402292	47.1615668278522
mpd_p	0.165	0.01	0.021	0.004
var_pd	84.1829793097356	2.41339177689098	11.2199645610699	2.18366435230357
pd_p	0.001	0.048	<0.001	0.999
var_mntd	12.7878114859976	27.0109222876361	33.8023365627475	26.3989296636189
mntd_p	0.119	0.002	<0.001	0.001
var_simps	14.597538210356	3.04002228041029	5.84236414912494	76.5200753601087
simps_p	0.685	0.858	0.309	0.716
