## Appendix 2 for "Fractal triads efficiently sample ecological diversity and processes across spatial scales": VCA-2018-results.csv

	third:(second:first)	second:first	first	residual
var_nsp	5.66220020661249	1.76022876152648	75.3551772271812	17.2223938046799
nsp_p	0.989	0.638	0.026	0.255
var_mpd	16.3457087402292	15.8479244437402	20.6447999881784	47.1615668278522
mpd_p	0.979	0.99	0.835	0.004
var_pd	11.2199645610699	2.41339177689098	84.1829793097356	2.18366435230357
pd_p	1	0.952	0.001	0.001
var_mntd	33.8023365627475	27.0109222876361	12.7878114859976	26.3989296636189
mntd_p	1	0.998	0.119	0.001
var_simps	5.84236414912494	3.04002228041029	14.597538210356	76.5200753601087
simps_p	0.691	0.142	0.315	0.716
