## Appendix 2 for "Fractal triads efficiently sample ecological diversity and processes across spatial scales": rhf_2018_terrain_measured.csv

Measurer	Plot_id	Aspect_deg	Slope_down_deg	Slope_up_deg	gps_elev_m	Dist	Triad_level	N_samples	grazing	Notes	gps_used
Elizabeth Simpson	1111	322	30.7	32	1820	2700	1	3	grazed	slope-soil-collection_elev 2019	Garmin Rhino 700
Elizabeth Simpson	1112	308	37.6	36.1	1864	100	4	81	grazed	slope measured during soil collection	Garmin Rhino 700
Elizabeth Simpson	1113	311	35.2	40.4	1876	100	4	81	grazed	slope measured during soil collection	Garmin Rhino 700
Elizabeth Simpson	1121	344	31.8	33.4	1890	100	4	81	grazed	slope measured during soil collection	Garmin Rhino 700
Elizabeth Simpson	1122	290	28.6	21	1934	300	3	27	grazed	slope-soil-collection_elev 2019	orig garmin
Elizabeth Simpson	1123	210	30.4	28.2	1900	100	4	81	grazed	slope measured during soil collection	Garmin Rhino 700
Elizabeth Simpson	1131	161	31	29.2	1873	100	4	81	grazed	slope-soil-collection_elev2019	orig garmin
Elizabeth Simpson	1132	231	30.6	33	1862	100	4	81	grazed	slope-soil-collection_elev2019	Garmin Rhino 700
Elizabeth Simpson	1133	196	24.4	26.5	1831	300	3	27	grazed	slope-soil-collection_elev2019	orig garmin
Elizabeth Simpson	1211	171	23.8	25.6	1910	300	3	27	grazed	slope-soil-collection_elev2019	orig garmin
Elizabeth Simpson	1212	82	26.5	26.1	1899	100	4	81	grazed	slope-soil-collection_elev2019	orig garmin
Elizabeth Simpson	1213	175	27.6	25.2	1878	100	4	81	grazed	slope-soil-collection_elev2019	orig garmin
Elizabeth Simpson	1221	92	29.7	26.4	1868	100	4	81	grazed	slope-soil-collection_elev2019	orig garmin
Elizabeth Simpson	1222	229	32	32.5	1858	900	2	9	grazed	slope-soil-collection_elev2019	orig garmin
Elizabeth Simpson	1223	111	38.3	32.2	1828	100	4	81	grazed	slope-soil-collection_elev2019	orig garmin
Elizabeth Simpson	1231	154	25.6	26.8	1849	100	4	81	grazed	slope2019_elev2019	orig garmin
Elizabeth Simpson	1232	108	31.2	33	1830	100	4	81	grazed	slope2019_elev2019	orig garmin
Elizabeth Simpson	1233	162	26	31.2	1808	300	3	27	grazed	slope2019_elev2019	orig garmin
Elizabeth Simpson	1311	210	34.3	34.5	1785	300	3	27	grazed	slope2019_elev2019	orig garmin
Elizabeth Simpson	1312	185	33.3	29.7	1791	100	4	81	grazed	slope2019_elev2019	Garmin Rhino 700
Elizabeth Simpson	1313	197	33.2	32.3	1738	100	4	81	grazed	slope2019_elev2019	Garmin Rhino 700
Elizabeth Simpson	1321	144	37	29.6	1787	100	4	81	grazed	slope2019_elev2019	Garmin Rhino 700
Elizabeth Simpson	1322	108	15	34.6	1745	300	3	27	grazed	slope2019_elev2019	orig garmin
Elizabeth Simpson	1323	143	27.5	36.6	1724	100	4	81	grazed	slope2019_elev2019	Garmin Rhino 700
Elizabeth Simpson	1331	290	6.6	3.2	1711	100	4	81	ungrazed	slope2019_elev2019	Garmin Rhino 700
Elizabeth Simpson	1332	319	41.4	42.8	1742	100	4	81	ungrazed	slope2019_elev2019	Garmin Rhino 700
Elizabeth Simpson	1333	5	39.2	42.7	1767	900	2	9	ungrazed	slope2019_elev2019	orig garmin
Elizabeth Simpson	2111	282	37.7	42.7	1845	900	2	9	grazed	slope2019_elev2019	orig garmin
Elizabeth Simpson	2112	264	32.4	34.8	1895	100	4	81	grazed	slope2019_elev2019	Garmin Rhino 700
Elizabeth Simpson	2113	243	30.9	23.8	1876	100	4	81	grazed	slope2019_elev2019	Garmin Rhino 700
Elizabeth Simpson	2121	200	17.4	16.8	1931	100	4	81	grazed	slope2019_elev2019	Garmin Rhino 700
Elizabeth Simpson	2122	212	28.9	25.1	1954	300	3	27	grazed	slope-soil-collection_elev2019	orig garmin
Elizabeth Simpson	2123	179	30.3	30.3	1913	100	4	81	grazed	slope2019_elev2019	Garmin Rhino 700
Elizabeth Simpson	2131	240	30.4	30.6	1856	100	4	81	grazed	slope2019_elev2019	Garmin Rhino 700
Elizabeth Simpson	2132	248	27.1	26.5	1883	100	4	81	grazed	slope2019_elev2019	Garmin Rhino 700
Elizabeth Simpson	2133	227	15.8	37	1860	300	3	27	grazed	slope2019_elev2019	orig garmin
Elizabeth Simpson	2211	180	17.5	15.2	1976	300	3	27	grazed	elev2019	orig garmin
Elizabeth Simpson	2212	148	25.5	17.8	1970	100	4	81	grazed	elev2019	Garmin Rhino 700
Elizabeth Simpson	2213	164	23.6	18.2	1951	100	4	81	grazed	elev2019	Garmin Rhino 700
Elizabeth Simpson	2221	133	15	22	1950	100	4	81	grazed	elev2019	Garmin Rhino 700
Elizabeth Simpson	2222	157	7.1	17.6	1953	2700	1	3	grazed	elev2019	orig garmin
Elizabeth Simpson	2223	168	27.4	20	1931	100	4	81	grazed	elev2019	Garmin Rhino 700
Elizabeth Simpson	2231	171	30.7	23.6	1922	100	4	81	grazed	elev2019	Garmin Rhino 700
Elizabeth Simpson	2232	138	34	28.5	1915	100	4	81	grazed	elev2019	Garmin Rhino 700
Elizabeth Simpson	2233	180	32.5	33	1895	300	3	27	grazed	elev2019	orig garmin
Elizabeth Simpson	2311	20	39.9	39.2	1819	300	3	27	ungrazed	elev2019	orig garmin
Elizabeth Simpson	2313	324	32.8	36.1	1867	100	4	81	ungrazed	elev2019	orig garmin
Elizabeth Simpson	2323	15	38.6	42.4	1899	100	4	81	ungrazed	elev2019	orig garmin
Elizabeth Simpson	2331	25	41.5	38	1946	100	4	81	ungrazed	elev2019	orig garmin
Elizabeth Simpson	2332	20	25.4	25.8	1945	100	4	81	ungrazed	elev2019	Garmin Rhino 700
Elizabeth Simpson	2333	346	26.8	31.4	1971	900	2	9	ungrazed	elev2019	orig garmin
Elizabeth Simpson	3111	304	27.4	29.3	1894	900	2	9	ungrazed	elev2019	orig garmin
Elizabeth Simpson	3112	290	31.2	29	1927	100	4	81	ungrazed	elev2019	orig garmin
Elizabeth Simpson	3113	270	20	15.8	1919	100	4	81	ungrazed	elev2019	Garmin Rhino 700
Elizabeth Simpson	3121	288	31.6	30	1962	100	4	81	ungrazed	elev2019	orig garmin
Elizabeth Simpson	3122	300	31.5	29.8	2005	300	3	27	ungrazed	elev2019	orig garmin
Elizabeth Simpson	3123	270	27.5	21.3	1992	100	4	81	ungrazed	elev2019	orig garmin
Elizabeth Simpson	3131	234	30.2	29.5	1921	100	4	81	ungrazed	elev2019	orig garmin
Elizabeth Simpson	3132	250	29.6	29.2	1970	100	4	81	ungrazed	elev2019	orig garmin
Elizabeth Simpson	3133	257	30.6	27.6	1937	300	3	27	ungrazed	elev2019	orig garmin
Elizabeth Simpson	3211	210	24.6	24.8	2052	300	3	27	ungrazed	elev2019	orig garmin
Elizabeth Simpson	3212	230	15	7.9	2077	100	4	81	ungrazed	elev2019	Garmin Rhino 700
Elizabeth Simpson	3213	238	25.8	25.6	2051	100	4	81	ungrazed	elev2019	Garmin Rhino 700
Elizabeth Simpson	3221	20	32	29.3	2087	100	4	81	ungrazed	elev2019	Garmin Rhino 700
Elizabeth Simpson	3222	28	27.2	32.1	2077	900	2	9	ungrazed	elev2019	orig garmin
Elizabeth Simpson	3223	342	3.1	6.2	2108	100	4	81	ungrazed	elev2019	orig garmin
Elizabeth Simpson	3231	250	27	27.5	2059	100	4	81	ungrazed	elev2019	Garmin Rhino 700
Elizabeth Simpson	3232	269	18.8	17.6	2107	100	4	81	ungrazed	elev2019	Garmin Rhino 700
Elizabeth Simpson	3233	250	23.2	21.8	2080	300	3	27	ungrazed	elev2019	orig garmin
Elizabeth Simpson	3311	253	23.3	25.1	1892	300	3	27	ungrazed	elev2019	orig garmin
Elizabeth Simpson	3312	294	49.7	34.2	1955	100	4	81	ungrazed	elev2019	Garmin Rhino 700
Elizabeth Simpson	3313	298	33.5	32.2	1956	100	4	81	ungrazed	elev2019	orig garmin
Elizabeth Simpson	3321	290	24.4	26.8	1988	100	4	81	ungrazed	elev2019	Garmin Rhino 700
Elizabeth Simpson	3322	283	28.4	24.7	2029	300	3	27	ungrazed	elev2019	orig garmin
Elizabeth Simpson	3323	286	19.8	20	2031	100	4	81	ungrazed	elev2019	Garmin Rhino 700
Elizabeth Simpson	3331	240	31.9	31.3	1979	100	4	81	ungrazed	elev2019	orig garmin
Elizabeth Simpson	3332	234	15.5	11.8	2026	100	4	81	ungrazed	elev2019	orig garmin
Elizabeth Simpson	3333	248	21.5	16.6	1988	2700	1	3	ungrazed	elev2019	orig garmin
Elizabeth Simpson	1000	138	30.5	36.8	1874					measured2019	orig garmin
