## Appendix 2 for "Fractal triads efficiently sample ecological diversity and processes across spatial scales": rhf_all_plot_locs.csv

plot_ID	latitude	longitude
A3333	41.79289093	-111.6122199
A1111	41.80930874	-111.6218074
A2222	41.80730912	-111.5980096
B1111	41.8053095	-111.5742126
B2222	41.80330988	-111.5504164
B3333	41.78888793	-111.5646229
A3331	41.79349898	-111.6125749
A1113	41.8086999	-111.6214517
B1113	41.80469691	-111.5738541
B3331	41.78949599	-111.5649779
A1112	41.80923478	-111.620926
A2221	41.80738337	-111.5988922
B2221	41.80338412	-111.5512988
B1112	41.80523553	-111.5733313
A2223	41.80677504	-111.5985359
A3332	41.79342206	-111.6116903
B3332	41.78942281	-111.5640962
B2223	41.8027758	-111.5509426
C1111	41.77229604	-111.555081
C2222	41.77011007	-111.5313263
C3333	41.75580015	-111.5457264
D2222	41.74149018	-111.5601233
D3333	41.72718018	-111.5745171
D1111	41.74367242	-111.5838647
C1112	41.77221517	-111.5542013
C2221	41.77019123	-111.5322072
D2221	41.7415676	-111.561001
D1112	41.74359155	-111.5829853
C3331	41.75641095	-111.5460727
C1113	41.7716807	-111.5547313
D1113	41.74306081	-111.5835179
D3331	41.72779099	-111.5748632
D2223	41.74096024	-111.5606565
D3332	41.72771091	-111.5739834
C3332	41.75633087	-111.5451925
C2223	41.76958014	-111.5318597
E2222	41.74579956	-111.6075394
E3333	41.73145203	-111.6218673
E1111	41.74791971	-111.6312923
F3333	41.76438734	-111.6407198
F1111	41.78085493	-111.6501496
F2222	41.77873105	-111.6263816
E3331	41.73206193	-111.6222163
E1113	41.74730901	-111.6309427
F1113	41.78024424	-111.6497998
F3331	41.76499723	-111.6410689
F1112	41.78077636	-111.6492693
F2221	41.7788099	-111.6272631
E2221	41.74587467	-111.6084175
E1112	41.74784114	-111.6304125
F2223	41.77819972	-111.6269127
F3332	41.76491571	-111.6401854
E3332	41.73198414	-111.6213361
E2223	41.74526823	-111.6080702
1000	41.77039256	-111.5914794
1113	41.7758509743473	-111.602273565763
1112	41.7763962739522	-111.601734517452
1111	41.7764730661843	-111.60263492685
1123	41.775704808993	-111.600526172114
1122	41.7762501086191	-111.599987125672
1121	41.7763269008542	-111.600887531949
1133	41.7746512773446	-111.601569859353
1132	41.775196577123	-111.601030826293
1131	41.7752733693796	-111.601931210216
1313	41.7721392304378	-111.600159477369
1312	41.7726845300426	-111.599620429058
1311	41.7727613222748	-111.600520838457
1323	41.7719930650835	-111.59841208372
1322	41.7725383647096	-111.597873037278
1321	41.7726151569447	-111.598773443555
1333	41.7709395334351	-111.599455770959
1332	41.7714848332135	-111.598916737899
1331	41.7715616254701	-111.599817121822
1213	41.7753906835504	-111.596945582951
1212	41.7759359831553	-111.59640653464
1211	41.7760127753874	-111.597306944038
1223	41.7752445181961	-111.595198189302
1222	41.7757898178222	-111.59465914286
1221	41.7758666100574	-111.595559549137
1233	41.7741909865478	-111.596241876541
1232	41.7747362863262	-111.595702843481
1231	41.7748130785827	-111.596603227404
2313	41.7708676223561	-111.584381934988
2312	41.771412921961	-111.583842886677
2311	41.7714897141931	-111.584743296075
2323	41.770722428597	-111.582638635659
2322	41.7712677282232	-111.582099589216
2321	41.7713445204583	-111.582999995494
2333	41.7696688322111	-111.583681528837
2332	41.7702141319895	-111.583142495778
2331	41.770290924246	-111.5840428797
2213	41.7740832102343	-111.58112253456
2212	41.7746285098392	-111.580583486249
2211	41.7747053020713	-111.581483895648
2223	41.7739367056849	-111.579375641153
2222	41.774482005311	-111.57883659471
2221	41.7745587975462	-111.579737000988
2233	41.7728842076668	-111.580419328392
2232	41.7734295074452	-111.579880295332
2231	41.7735062997018	-111.580780679255
2113	41.7745793662656	-111.586441308379
2112	41.7751246658705	-111.585902260068
2111	41.7752014581026	-111.586802669466
2123	41.7744332009113	-111.58469391473
2122	41.7749785005374	-111.584154868287
2121	41.7750552927726	-111.585055274565
2133	41.773379669263	-111.585737601968
2132	41.7739249690414	-111.585198568909
2131	41.7740017612979	-111.586098952831
3313	41.7613468398748	-111.593909726813
3312	41.7618921394796	-111.593370678502
3311	41.7619689317118	-111.594271087901
3323	41.7612005138029	-111.592161927313
3322	41.7617458134291	-111.591622880871
3321	41.7618226056642	-111.592523287148
3333	41.7601470600437	-111.59320829731
3332	41.7606923598221	-111.592669264251
3331	41.7607691520787	-111.593569648173
3213	41.7645258981072	-111.590678176781
3212	41.7650711977121	-111.59013912847
3211	41.7651479899442	-111.591039537869
3223	41.7643805220765	-111.588933861093
3222	41.7649258217026	-111.588394814651
3221	41.7650026139378	-111.589295220928
3233	41.7633274862196	-111.589977769549
3232	41.763872785998	-111.589438736489
3231	41.7639495782546	-111.590339120412
3113	41.7649886242766	-111.59604534068
3112	41.7655339238815	-111.595506292369
3111	41.7656107161136	-111.596406701768
3123	41.7648424589223	-111.594297947031
3122	41.7653877585484	-111.593758900589
3121	41.7654645507836	-111.594659306866
3133	41.763788927274	-111.59534163427
3132	41.7643342270524	-111.594802601211
3131	41.7644110193089	-111.595702985133
